# Fine-scale niche partitioning of prokaryotic communities across the deep chlorophyll maximum coenocline

**DOI:** 10.64898/2026.08.11.744127

**Authors:** Marta Sebastián, Carolina Marín-Vindas, Aleix Obiol, Clara Cardelús, Vanessa Balagué, Isabel Ferrera, Olga Sánchez, Josep M Gasol

## Abstract

The Deep Chlorophyll Maximum (DCM) is likely the most important feature organizing the marine epipelagic environment. Within this layer, opposing gradients of light and nutrients create a stratified habitat that supports high phytoplankton biomass and a substantial fraction of oceanic primary production. Despite its ecological importance, most studies treat the DCM as a single depth, overlooking its fine-scale heterogeneity. Here we investigated prokaryotic community organization across the DCM in the northwestern Mediterranean Sea through high-resolution sampling of four profiles collected over two days. Free-living (0.2-3 µm) and particle-associated (3-20 µm) communities were characterized using 16S rRNA gene amplicon sequencing. Prokaryotic communities changed progressively along the vertical gradient, revealing the DCM as a microbial coenocline with continuous community turnover. Fuzzy clustering identified distinct assemblages associated with environmental transitions from warm surface waters to the chlorophyll maximum, the nitrite peak below the DCM, and deeper nitrate-rich layers. In both the free-living and particle-associated fractions, most ASVs remained consistently associated with the same depth-defined clusters across all samplings, indicating stable niche partitioning over short timescales. However, these temporally stable ASVs accounted for a substantially smaller fraction of community sequences in particle-associated communities, suggesting higher dynamism, likely driven by particle-mediated transport. Nevertheless, phylogenetic analyses revealed that closely related ASVs tended to occupy similar depth niches, indicating that habitat preferences are phylogenetically conserved in both size fractions. Our results demonstrate prokaryotic niche partitioning over scales of only a few meters within the DCM, highlighting the importance of fine-scale sampling for understanding microbial community structure and responses to ocean change.
