## Supplementary Table 1 for "Fine-scale niche partitioning of prokaryotic communities across the deep chlorophyll maximum coenocline"

### Sheet: FCM_TableS1
Table S1. Environmental variables across the four DCMs sampled in the Western Mediterranean Sea.
DCM	Depth (m)	Salinity	Temperature (ºC)	DCM_Type	NO3+NO2 (µM)	NO3 (µM)	NO2 (µM)	NH4 (µM)	SiO4 (µM)	PO4 (µM)	Chl (mg m-3)	Heterotrophic bacteria (cells ml-1)	LDNA (cells ml-1)	HDNA (cells ml-1)	%HDNA	Synechoccocus (cells mL-1)	Prochlorococcus (cells mL-1)	Picoeukaryotes (cells mL-1)
1	5	37.89	22.75	Night	0.147	0.141	0.006	0.027	0.424	0.028	0.079	1785000	1100000	685000	38.39	24800	760	752
1	45	38.11	17.94	Night	0.148	0.144	0.004	0.025	0.46	0.013	0.295	2082000	1310000	772000	37.04	15200	9416.2	386.5
1	50	38.14	17.93	Night	0.341	0.334	0.007	0.094	0.504	0.042	0.327	2181000	1210000	971000	44.51	14500	29868.4	406
1	60	38.13	17.7	Night	0.16	0.144	0.016	0.075	0.586	0.043	0.371	1986000	1060000	926000	46.59	11200	27450	277.4
1	70	38.11	16.99	Night	0.141	0.133	0.008	0.054	0.587	0.037	0.339	1979000	1090000	889000	44.9	12400	25670	249.3
1	80	38.11	16.89	Night	0.155	0.132	0.023	0.128	0.698	0.04	0.361	1940000	1000000	940000	48.43	10100	31610	306.3
1	85	38.13	16.4	Night	0.172	0.13	0.042	0.14	0.824	0.042	0.367	1958000	938000	1020000	51.98	8260	27730	446.4
1	100	38.21	14.64	Night	0.744	0.532	0.212	0.074	0.878	0.062	0.213	1593000	841000	752000	47.19	2610	10770	346.2
1	115	38.26	14.1	Night	3.008	2.96	0.048	0.02	1.695	0.069	0.121	1202000	594000	608000	50.57	370	5880	237.2
1	130	38.29	14.01	Night	3.82	3.767	0.053	0.078	1.902	0.076	0.155	1064000	523000	541000	50.85	612	10413	297.5
1	145	38.35	13.91	Night	4.773	4.737	0.036	0.053	2.042	0.103	0.095	966000	490000	476000	49.3	213	8558	261.3
1	160	38.4	13.88	Night	5.883	5.872	0.011	0.104	2.484	0.186	0.042	755000	292000	463000	61.34	193	1251	32.22
2	5	37.78	23.24	Day	0.183	0.158	0.025	0.066	0.613	0.037	0.086	1803000	930000	873000	48.41	24400	6986	660
2	38	38.07	20.21	Day	0.178	0.154	0.024	0.034	0.712	0.051	0.181	1846000	1030000	816000	44.31	27100	39534	869
2	52	38.15	19.36	Day	0.203	0.178	0.025	0.042	0.65	0.034	0.251	1887000	1030000	857000	45.47	19700	32350	418
2	70	38.13	17.33	Day	0.172	0.163	0.009	0.067	0.609	0.021	0.291	1991000	1040000	951000	47.79	12800	28370	422
2	75	38.14	16.92	Day	0.142	0.138	0.004	0.244	0.659	0.019	0.285	1882000	974000	908000	48.25	6470	21520	274
2	82	38.19	16.83	Day	0.222	0.214	0.008	0.132	0.791	0.025	0.291	1895000	885000	1010000	53.39	9390	27580	298
2	90	38.16	16.36	Day	0.801	0.727	0.074	0.17	0.665	0.04	0.38	1889000	900000	989000	52.36	6040	28000	482
2	95	38.17	15.53	Day	0.716	0.567	0.149	0.059	0.772	0.018	0.272	1815000	844000	971000	53.49	3450	13520	499
2	105	38.22	14.48	Day	3.607	3.485	0.122	0.096	1.303	0.055	0.152	1438000	709000	729000	50.69	728	5740	221.4
2	130	38.29	14.03	Day	4.17	4.122	0.048	0.049	2.071	0.12	0.122	1005000	454000	551000	54.83	394	6017	289.4
2	175	38.42	13.83	Day	6.47	6.437	0.033	0.098	2.734	0.23	0.035	688000	306000	382000	55.53	290	648	108.6
3	5	37.61	23.4	Day	0.172	0.164	0.008	0.017	0.494	0.033	0.093	1812000	891000	921000	50.84	23300	6554.1	764
3	35	37.89	22.09	Day	0.172	0.169	0.003	0.008	0.505	0.033	0.286	2033000	963000	1070000	52.6	22100	58530	551
3	51	37.51	18.28	Day	0.201	0.194	0.007	0.103	0.52	0.035	0.311	1870000	880000	990000	52.94	16500	51940	383
3	56	38.06	19.21	Day	0.163	0.151	0.012	0.051	0.463	0.029	0.357	1934000	894000	1040000	53.86	21100	39188	329.5
3	69	38.06	17.9	Day	0.176	0.164	0.012	0.006	0.553	0.028	0.321	1703000	808000	895000	52.55	15800	68330	317.5
3	77	38.13	16.82	Day	0.164	0.15	0.014	0.018	0.561	0.024	0.299	1997000	937000	1060000	53.03	10300	35410	261.5
3	89	38.17	15.79	Day	0.337	0.272	0.065	0.048	0.639	0.032	0.297	1834000	856000	978000	53.34	4450	22600	455
3	103	38.21	14.69	Day	0.924	0.753	0.171	0.023	0.76	0.021	0.215	1597000	807000	790000	49.46	1830	11380	378.3
3	109	38.23	14.31	Day	1.556	1.395	0.161	0.089	1.015	0.05	0.148	1630000	789000	841000	51.61	2560	6030	245.3
3	120	38.27	14.07	Day	2.975	2.941	0.034	0.035	1.773	0.087	0.114	1153000	552000	601000	52.12	1080	4919	185.1
3	145	38.34	13.94	Day	4.745	4.72	0.025	0.05	2.149	0.151	0.102	866000	377000	489000	56.43	374	8352	201.1
3	170	38.41	13.83	Day	5.106	5.076	0.03	0.096	2.391	0.16	0.064	953000	435000	518000	54.36	422	3198	157.1
4	5	37.67	23.27	Night	0.159	0.143	0.016	0.036	0.497	0.035	0.09	1700000	929000	771000	45.35	26100	11589	930
4	30	37.98	21.34	Night	0.144	0.119	0.025	0.053	0.669	0.056	0.213	1857000	985000	872000	46.96	25200	47640	483
4	45	38.05	20.08	Night	0.173	0.143	0.03	0.137	0.706	0.06	0.312	1964000	964000	1000000	50.95	15700	47350	293.5
4	58	37.12	18.15	Night	0.257	0.229	0.028	0.086	0.681	0.054	0.345	1972000	980000	992000	50.3	12800	37410	185.3
4	68	38.11	17.37	Night	0.174	0.145	0.029	0.214	0.695	0.053	0.327	1875000	887000	988000	52.72	12800	49000	342
4	75	38.14	16.68	Night	0.157	0.134	0.023	0.098	0.74	0.038	0.316	1983000	1030000	953000	48.12	9510	33100	322
4	82	38.16	15.89	Night	0.539	0.462	0.077	0.236	0.794	0.045	0.294	1888000	925000	963000	51	3450	19050	362
4	92	38.19	15.13	Night	0.87	0.712	0.158	0.049	0.806	0.042	0.237	1648000	844000	804000	48.78	2340	13020	269.2
4	100	38.22	14.43	Night	2.887	2.805	0.082	0.039	1.449	0.077	0.161	1491000	764000	727000	48.74	897	7090	205.3
4	120	38.27	14.07	Night	4.602	4.581	0.021	0.096	2.03	0.123	0.104	937000	452000	485000	51.74	185	7063	133.1
4	140	38.33	13.94	Night	5.23	5.208	0.022	0.09	2.182	0.124	0.078	924000	434000	490000	53	310	5722	229.1
4	160	38.38	13.89	Night	5.562	5.508	0.054	0.129	2.318	0.167	0.072	996000	493000	503000	50.51	282	4315	169.1
